# Structural and functional characterization of the Spo11 core complex

**DOI:** 10.1101/2020.02.21.960211

**Authors:** Corentin Claeys Bouuaert, Sam E. Tischfield, Stephen Pu, Eleni P. Mimitou, Ernesto Arias-Palomo, James M. Berger, Scott Keeney

**Author notes:** Correspondence (C.C.B.), (S.K.). ST: Human Oncology and Pathology Program, Memorial Sloan Kettering Cancer Center, New York, US. EPM: New York Genome Center, New York, US. EAP: Department of Structural & Chemical Biology, CIB Margarita Salas (CSIC) 28040 Madrid, Spain. CCB: Louvain Institute of Biomolecular Science and Technology, Université catholique de Louvain, Louvain-La-Neuve, Belgium.

## Abstract

Spo11, which makes DNA double-strand breaks (DSBs) essential for meiotic recombination, is poorly understood mechanistically because it has been recalcitrant to biochemical study. Here, we provide a molecular analysis of *S. cerevisiae* Spo11 purified with partners Rec102, Rec104 and Ski8. Rec102 and Rec104 jointly resemble the B subunit of archaeal Topoisomerase VI, with Rec104 similar to a GHKL domain but without conserved ATPase motifs. Unexpectedly, the Spo11 complex is monomeric (1:1:1:1 stoichiometry), indicating that dimerization may control DSB formation. Reconstitution of DNA binding reveals topoisomerase-like preferences for duplex-duplex junctions and bent DNA. Spo11 also binds noncovalently but with high affinity to DNA ends mimicking cleavage products, suggesting a mechanism to cap DSB ends. Mutations that reduce DNA binding *in vitro* attenuate DSB formation, alter DSB processing, and reshape the DSB landscape *in vivo*. Our data reveal structural and functional similarities between the Spo11 core complex and Topo VI, but also highlight differences reflecting their distinct biological roles.
