## Supplemental Table 1 for "Structural and functional characterization of the Spo11 core complex"

### Sheet: Supplementary Table 1.1
Supplementary Table 1.1: XL-MS data core complex without DNA.
Protein 1	Protein 2	Position 1	Position 2	Hitcount
Spo11	Rec102	23	79	1
Spo11	Rec102	159	79	1
Spo11	Rec102	159	129	1
Spo11	Rec102	8	264	12
Spo11	Rec102	18	264	1
Spo11	Rec102	159	264	4
Spo11	Rec102	270	264	1
Spo11	Rec104	11	1	1
Spo11	Rec104	9	2	5
Spo11	Rec104	11	2	12
Spo11	Rec104	23	2	2
Spo11	Rec104	8	10	1
Spo11	Rec104	11	10	4
Spo11	Rec104	77	36	1
Spo11	Rec104	164	36	1
Spo11	Rec104	398	36	1
Spo11	Rec104	159	48	1
Spo11	Rec104	159	61	1
Spo11	Rec104	11	78	9
Spo11	Rec104	164	78	1
Spo11	Rec104	270	78	2
Spo11	Rec104	398	78	1
Spo11	Ski8	18	3	1
Spo11	Ski8	126	3	1
Spo11	Ski8	384	44	1
Spo11	Ski8	164	62	2
Spo11	Ski8	247	62	1
Spo11	Ski8	126	106	1
Spo11	Ski8	18	121	5
Spo11	Ski8	23	121	2
Spo11	Ski8	126	121	1
Spo11	Ski8	164	121	2
Spo11	Ski8	350	121	8
Spo11	Ski8	164	147	3
Spo11	Ski8	350	147	63
Spo11	Ski8	398	365	1
Rec102	Rec104	60	43	2
Rec102	Rec104	60	78	7
Rec102	Rec104	60	79	1
Rec102	Rec104	64	43	30
Rec102	Rec104	64	61	2
Rec102	Rec104	64	65	4
Rec102	Rec104	64	78	3
Rec102	Rec104	64	79	1
Rec102	Rec104	79	61	2
Rec102	Rec104	79	65	9
Rec102	Rec104	79	78	1
Rec102	Rec104	79	79	3
Rec102	Rec104	264	36	4
Rec102	Rec104	264	78	7
Rec102	Rec104	264	79	3
Rec102	Ski8	129	44	1
Rec102	Ski8	129	121	3
Rec102	Ski8	264	106	5
Rec102	Ski8	264	121	1
Rec104	Ski8	36	106	2
Rec104	Ski8	39	1	1
Rec104	Ski8	65	3	2
Spo11	Spo11	2	9	16
Spo11	Spo11	2	11	4
Spo11	Spo11	2	317	1
Spo11	Spo11	8	18	12
Spo11	Spo11	8	23	2
Spo11	Spo11	9	18	22
Spo11	Spo11	9	23	5
Spo11	Spo11	11	18	15
Spo11	Spo11	11	23	3
Spo11	Spo11	11	164	1
Spo11	Spo11	18	159	3
Spo11	Spo11	18	270	2
Spo11	Spo11	23	126	1
Spo11	Spo11	23	159	4
Spo11	Spo11	23	164	2
Spo11	Spo11	23	270	1
Spo11	Spo11	74	159	3
Spo11	Spo11	74	164	4
Spo11	Spo11	77	159	2
Spo11	Spo11	116	164	1
Spo11	Spo11	121	126	1
Spo11	Spo11	121	159	17
Spo11	Spo11	121	164	12
Spo11	Spo11	121	270	3
Spo11	Spo11	126	159	4
Spo11	Spo11	126	164	17
Spo11	Spo11	126	173	1
Spo11	Spo11	126	270	10
Spo11	Spo11	126	334	1
Spo11	Spo11	159	164	23
Spo11	Spo11	159	173	1
Spo11	Spo11	159	258	1
Spo11	Spo11	159	270	14
Spo11	Spo11	159	317	3
Spo11	Spo11	159	334	3
Spo11	Spo11	159	350	2
Spo11	Spo11	159	383	1
Spo11	Spo11	159	398	2
Spo11	Spo11	164	196	4
Spo11	Spo11	164	206	10
Spo11	Spo11	164	258	16
Spo11	Spo11	164	270	17
Spo11	Spo11	164	334	3
Spo11	Spo11	164	383	2
Spo11	Spo11	164	398	4
Spo11	Spo11	240	317	2
Spo11	Spo11	240	334	2
Spo11	Spo11	240	334	1
Spo11	Spo11	240	398	1
Spo11	Spo11	247	334	6
Spo11	Spo11	247	396	1
Spo11	Spo11	258	270	2
Spo11	Spo11	270	317	10
Spo11	Spo11	270	334	4
Spo11	Spo11	270	383	5
Spo11	Spo11	270	396	1
Spo11	Spo11	317	334	14
Spo11	Spo11	317	398	8
Spo11	Spo11	334	383	3
Spo11	Spo11	334	396	1
Spo11	Spo11	334	398	6
Spo11	Spo11	350	383	1
Spo11	Spo11	383	398	6
Spo11	Spo11	384	398	7
Rec102	Rec102	60	79	2
Rec102	Rec102	64	79	2
Rec102	Rec102	79	264	60
Rec104	Rec104	10	43	22
Rec104	Rec104	36	43	1
Rec104	Rec104	36	65	1
Rec104	Rec104	36	78	5
Rec104	Rec104	39	43	8
Rec104	Rec104	39	78	1
Rec104	Rec104	43	78	1
Rec104	Rec104	48	65	1
Rec104	Rec104	61	78	1
Rec104	Rec104	65	78	3
Rec104	Rec104	78	97	3
Ski8	Ski8	3	321	3
Ski8	Ski8	3	365	13
Ski8	Ski8	3	397	6
Ski8	Ski8	44	54	1
Ski8	Ski8	44	105	30
Ski8	Ski8	44	106	4
Ski8	Ski8	44	365	11
Ski8	Ski8	52	105	3
Ski8	Ski8	54	105	31
Ski8	Ski8	54	106	10
Ski8	Ski8	62	111	2
Ski8	Ski8	121	147	5
Ski8	Ski8	364	397	2
Ski8	Ski8	365	397	22

### Sheet: Supplementary Table 1.2
Supplementary Table 1.2: XL-MS data core complex with DNA.
Protein 1	Protein 2	Position 1	Position 2	Hitcount
Spo11	Rec104	2	2	2
Spo11	Rec104	9	2	2
Spo11	Rec104	11	2	25
Spo11	Rec104	23	1	14
Spo11	Rec104	23	2	7
Spo11	Rec104	126	1	1
Spo11	Rec104	159	39	1
Spo11	Rec104	383	39	2
Spo11	Rec104	384	43	5
Spo11	Rec104	384	65	1
Spo11	Rec104	398	2	1
Spo11	Rec104	398	43	1
Spo11	Ski8	1	52	1
Spo11	Ski8	1	120	2
Spo11	Ski8	23	121	2
Spo11	Ski8	126	106	2
Spo11	Ski8	126	323	5
Spo11	Ski8	126	397	19
Spo11	Ski8	159	323	2
Spo11	Ski8	159	397	2
Spo11	Ski8	199	365	1
Spo11	Ski8	270	397	7
Spo11	Ski8	398	52	3
Spo11	Ski8	398	120	1
Spo11	Ski8	398	397	12
Rec102	Rec104	60	1	5
Rec102	Rec104	64	2	2
Rec102	Rec104	64	43	5
Rec102	Rec104	64	65	2
Rec102	Rec104	79	65	4
Rec102	Ski8	64	397	2
Rec104	Ski8	1	365	12
Rec104	Ski8	2	397	5
Rec104	Ski8	39	54	1
Rec104	Ski8	43	397	3
Spo11	Spo11	2	9	18
Spo11	Spo11	2	11	72
Spo11	Spo11	2	18	10
Spo11	Spo11	2	121	4
Spo11	Spo11	2	159	3
Spo11	Spo11	9	18	39
Spo11	Spo11	9	23	18
Spo11	Spo11	11	18	110
Spo11	Spo11	11	23	32
Spo11	Spo11	11	121	2
Spo11	Spo11	11	159	10
Spo11	Spo11	23	116	1
Spo11	Spo11	23	126	16
Spo11	Spo11	23	159	10
Spo11	Spo11	23	164	5
Spo11	Spo11	121	159	65
Spo11	Spo11	121	164	34
Spo11	Spo11	121	270	1
Spo11	Spo11	126	159	25
Spo11	Spo11	126	164	36
Spo11	Spo11	126	270	23
Spo11	Spo11	159	164	125
Spo11	Spo11	159	270	9
Spo11	Spo11	159	398	4
Spo11	Spo11	164	270	93
Spo11	Spo11	164	398	1
Spo11	Spo11	240	270	4
Spo11	Spo11	247	398	4
Spo11	Spo11	270	317	2
Spo11	Spo11	270	383	2
Spo11	Spo11	270	398	3
Spo11	Spo11	317	398	50
Spo11	Spo11	334	398	14
Spo11	Spo11	383	398	66
Spo11	Spo11	384	398	89
Spo11	Spo11	398	398	9
Rec102	Rec102	60	79	5
Rec102	Rec102	64	79	6
Rec104	Rec104	1	65	1
Rec104	Rec104	2	78	1
Rec104	Rec104	36	43	1
Rec104	Rec104	39	43	41
Ski8	Ski8	3	52	7
Ski8	Ski8	3	54	3
Ski8	Ski8	3	105	5
Ski8	Ski8	3	106	3
Ski8	Ski8	3	321	6
Ski8	Ski8	3	323	4
Ski8	Ski8	3	365	28
Ski8	Ski8	3	397	10
Ski8	Ski8	44	54	6
Ski8	Ski8	44	105	27
Ski8	Ski8	44	106	2
Ski8	Ski8	52	105	6
Ski8	Ski8	52	106	15
Ski8	Ski8	52	323	1
Ski8	Ski8	54	105	58
Ski8	Ski8	54	106	10
Ski8	Ski8	105	111	74
Ski8	Ski8	105	120	45
Ski8	Ski8	105	121	22
Ski8	Ski8	105	147	1
Ski8	Ski8	105	323	3
Ski8	Ski8	105	397	10
Ski8	Ski8	106	120	65
Ski8	Ski8	106	121	4
Ski8	Ski8	106	147	2
Ski8	Ski8	106	397	13
Ski8	Ski8	120	147	4
Ski8	Ski8	121	147	3
Ski8	Ski8	321	364	12
Ski8	Ski8	321	397	12
Ski8	Ski8	323	364	10
Ski8	Ski8	323	365	4
Ski8	Ski8	323	397	13
Ski8	Ski8	364	397	8
Ski8	Ski8	365	397	75
